# Electrical information flows across the sporocarps of two ectomycorrhizal fungi in the field

**DOI:** 10.1101/2025.09.01.673447

**Authors:** Yu Fukasawa, Daisuke Akai, Takayuki Takehi, Daiki Takahashi, Yutaka Osada

## Abstract

We measured the extracellular bioelectrical activities of two ectomycorrhizal basidiomycete species belonging to the genus *Hebeloma* in a field to examine the potential information flow across the sporocarps and its reponse to artificial stimulation. The 37 sporocarps (29 *H. danicum* and 8 *H. cylindrosporum*) occurring within a 5 m × 5 m quadrat on the forest floor of an oak-dominated stand were measured for their electrical potential every second for 3.5 days using subdermal stainless electrodes. Causality analysis of electrical potential during a period without artificial stimulation indicated that the magnitude of potential information flow across the sporocarps was not restricted to the sporocarps belonging to the same genet (clone) nor within a species. Howeverm this was still negatively associated with genetic as well as spatial distances. The effects of artificial stimulation (water and urine addition) on the average magnitude of information flow across the sporocarps were positive when tap water was added locally to a certain sporocarp but were negative when tap water was added to all the sporocarps. In contrast, the addition of urine had minimal effect on the magnitude of information flow. These results indicate the presence of underground electrical information flows across fungal sporocarps which respond vigorously to the environmental conditions.
