## Supplementary material for "Electrical information flows across the sporocarps of two ectomycorrhizal fungi in the field": ElectricMushroom2_SuppleTables.xlsx

### Sheet: S1
Table S1 Pairwise genetic distance between the samples in Group I.
	Sample2	Sample3	Sample5	Sample9	Sample10	Sample11	Sample13	Sample14	Sample15	Sample16	Sample17	Sample18	Sample19	Sample20	Sample21	Sample22	Sample23	Sample24	Sample25	Sample26	Sample27	Sample28	Sample29	Sample30	Sample32	Sample33	Sample33-2	Sample34	Sample35	Sample37
Sample3	94
Sample5	101	100
Sample9	84	89	102
Sample10	93	72	86	85
Sample11	112	87	112	99	92
Sample13	114	107	103	111	94	105
Sample14	102	98	95	100	98	106	11
Sample15	62	58	59	68	61	66	17	13
Sample16	90	90	85	97	91	88	89	90	41
Sample17	104	100	101	97	93	112	103	100	50	95
Sample18	103	83	86	88	74	102	91	95	46	77	98
Sample19	107	92	95	85	71	101	93	96	54	77	93	54
Sample20	100	59	100	78	76	102	107	94	57	97	110	85	88
Sample21	98	81	83	93	79	90	90	95	48	67	90	78	75	89
Sample22	81	62	83	67	56	88	101	87	46	83	74	75	72	60	62
Sample23	91	68	102	66	66	94	96	84	50	91	98	75	79	63	81	51
Sample24	99	70	102	78	72	100	98	86	49	92	105	80	78	70	87	54	13
Sample25	94	54	95	93	71	92	104	100	60	78	101	80	75	74	77	74	65	63
Sample26	110	41	111	101	78	100	114	107	61	91	105	90	99	71	93	77	83	85	74
Sample27	108	43	111	101	78	98	114	107	61	89	105	92	99	73	93	79	85	86	72	2
Sample28	11	10	15	15	12	7	17	17	8	18	15	14	15	9	14	11	10	12	12	7	6
Sample29	82	78	76	83	91	102	93	81	50	84	89	89	87	84	71	67	77	84	77	96	96	13
Sample30	102	71	112	83	87	107	107	95	53	96	111	79	87	72	94	76	65	67	89	77	75	7	83
Sample32	104	59	96	89	77	96	103	97	57	92	104	73	83	59	93	67	76	77	77	70	70	7	89	73
Sample33	96	87	97	92	91	101	100	96	54	77	101	98	90	92	79	84	89	90	77	99	97	14	79	94	90
Sample33-2*	94	86	99	93	90	101	101	97	57	76	101	98	91	92	83	83	90	92	76	100	98	16	80	93	88	4
Sample34	116	101	106	91	101	116	114	110	59	95	115	98	98	99	99	95	100	106	96	109	107	15	89	107	109	97	98
Sample35	91	93	78	88	83	102	90	89	40	70	71	78	70	101	63	65	86	87	88	100	98	15	71	94	86	86	86	103
Sample37	110	90	93	87	78	110	109	108	62	88	100	108	81	85	89	76	91	97	97	99	99	9	91	96	87	94	94	106	86
Sample37-2*	106	86	94	87	72	106	103	108	56	86	101	102	74	77	86	74	85	91	89	93	93	9	91	90	80	91	91	103	86	4
*replicated samples for calculation of the threshold value

### Sheet: S2
Table S2 Pairwise genetic distance between the samples in Group II.
	Sample1	Sample4	Sample6	Sample7	Sample8	Sample8-2	Sample12	Sample31
Sample4	53
Sample6	34	51
Sample7	34	51	0
Sample8	40	47	44	44
Sample8-2*	38	45	42	42	2
Sample12	40	35	52	52	48	46
Sample31	44	53	50	50	44	42	54
Sample36	50	49	46	46	50	48	48	56
*replicated samples for calculation of the threshold value
